# Ontogeny of superorganisms: Social control of queen specialization in ants

**DOI:** 10.1101/2022.03.08.483434

**Authors:** Vahideh Majidifar, Marina N. Psalti, Martin Coulm, Ebru Fetzer, Eva-Maria Teggers, Frederik Rotering, Judith Grünewald, Luca Mannella, Maxi Reuter, Dennis Unte, Romain Libbrecht

## Abstract

A central question in life sciences is to understand the ontogeny of biological systems, which exist at multiple phenotypic scales and function via the cooperation of specialized entities. Examples of such systems include multicellular organisms, which consist of specialized cells, and insect societies (or superorganisms), which are composed of specialized individuals. Both systems are products of major evolutionary transitions, and they share commonalities in their ontogeny, as both develop from a single, pluripotent unit. While the ontogeny of multicellular organisms is well understood, the factors and mechanisms that control the ontogeny of superorganisms remain poorly studied. Here, we report experimental investigations of the process of colony foundation in ants. In most ant species, a new colony is established by a solitary founding queen that expresses behavioral pluripotency to produce the first workers, at which point the queen becomes strictly specialized in egg production. We demonstrate that the presence of workers is necessary and sufficient to induce this specialization of queens. Moreover, workers also maintain the queen specialization in mature colonies, as established queens isolated from their workers revert to expressing behavioral pluripotency. Our results also suggest that this underappreciated social control of queen specialization may be common in ants and regulated by ancestral mechanisms. These findings stand in contrast to the traditional view of social insect queens as being intrinsically specialized in egg production and may reshape our understanding of division of labor in insect societies.

**Significance statement:** Insect societies are characterized by division of labor between queens that specialize in producing eggs and workers that perform all non-reproductive tasks. Studies of division of labor traditionally focused on fully established colonies and there is limited information on the factors and mechanisms that initiate division of labor during colony foundation. Here, we report that the presence of workers not only initiates the queen specialization, but also maintains it continually throughout the colony life. Finding such a social control of the specialization of queens contradicts the commonly accepted view of social insect queens as intrinsically specialized egg-laying machines. Our study has the potential to reshape our understanding of the functioning and evolution of insect societies.

---

The functioning of biological systems relies on the cooperation of specialized components and understanding the emergence and evolution of this specialization is a major challenge in biology. Typical examples of such biological systems include multicellular organisms that are composed of specialized cells, and insect societies that are composed of specialized individuals(1). Indeed, social insect colonies (also called superorganisms) are analogous to multicellular organisms in that they have queens that monopolize reproduction (similar to germ cells), and functionally sterile workers that perform all non-reproductive tasks and thus act as somatic cells (2, 3). Both types of biological systems evolved from solitary and non-specialized ancestors in major evolutionary transitions (1): multicellular organisms from unicellular organisms, and superorganisms from solitary insects.

Interestingly, in both cases, the specialization also needs to be established in every generation during the ontogeny of these biological systems (i.e., the developmental process that produces the self-assembly and specialization of their components from a single unit). Extensive research efforts have focused on the ontogeny of multicellular organisms, building up the entire field of developmental biology. This demonstrated that studying the ontogeny is a powerful approach to understand the evolution and emergence of specialization (4, 5). However, this approach has not been applied to social insects, and there are few experimental investigations of the ontogeny of insect societies (6, 7).

In most social insect species, mated queens found their colony independently (8), and are similar to zygotes in that they are the earliest developmental stage of superorganisms (2). The development of colonies from founding queens is the ontogeny of superorganisms. These pluripotent founding queens express a broad repertoire of behaviors and fulfill multiple functions to produce the first workers (6, 9–14). It is only once the colonies are established (i.e., they contain workers) that the queens become strictly specialized in egg production (15). While the queen specialization is a central process in the ontogeny of superorganisms, as is cell differentiation in the ontogeny of multicellular organisms, the factors and mechanisms that control the specialization of pluripotent founding queens remain poorly understood.

In this study, we investigate queen specialization in terms of brood care behavior. While workers provide brood care in mature colonies, queens need to do so during the founding stage because the brood of social Hymenoptera cannot develop independently (16). Using the black garden ant *Lasius niger* as a study system, we show that the presence of workers is necessary and sufficient to inhibit brood care in queens, and thus initiate their behavioral specialization. We find this specialization to be reversible, as queens revert to expressing brood care upon experimental removal of their workers. Additional experiments suggest that such behavioral flexibility of queens may be conserved across ants. By revealing a continual social control of queen specialization, our results jeopardize the common conception of ant queens as being intrinsically specialized egg-laying machines.
