## Supplementary Tables for "Ontogeny of superorganisms: Social control of queen specialization in ants"

### Sheet: Title page
Supplementary Tables
Ontogeny of superorganisms: Social control of queen specialization in ants
Vahideh Majidifar1,2†, Marina N. Psalti1†, Martin Coulm1†, Ebru Fetzer1, Eva-Maria Teggers1, Frederik Rotering1, Judith Grünewald1, Luca Mannella1, Maxi Reuter1, Dennis Unte1 & Romain Libbrecht1
1Institute of Organismic and Molecular Evolution, Johannes Gutenberg University of Mainz, Germany
2Department of Plant Protection, College of Agriculture and Natural Resources, University of Tehran, Karaj, Iran
This file contains two supplementary tables:
Supplementary Table 1: Summary of the input data, syntax, and output of all statistical models.
Note that the column Hours of video recording corresponds to the total duration of video material analyzed in each experiment.
Supplementary Table 2: Information on the collection and keeping conditions of ant queens.

### Sheet: Supplementary Table 1
Experiment title	Number of queens in analysis	Hours of video recording	Model type	Data set	Model syntax	Variable	Test statistic	Absolute test statistic value	P value
Brood production	24	NA	Descriptive statistics	Entire data set	NA	NA	NA	NA	NA
Effect of worker emergence	12	6	Linear Mixed-Effects Model	Entire data set	lmer(Brood care ~ Worker Emergence + (1|Queen ID))	Worker Emergence	χ²	35.632	2.383e-09
Effect of experimental manipulations of worker presence and feeding status	54	378	Linear Mixed-Effects Model	Entire data set	lmer(sqrt(Brood care) ~ Time * Worker Presence * Feeding Status + (1|Queen ID))	Time:Worker Presence:Feeding Status	χ²	0.1258	0.7228
						Worker Presence:Feeding Status	χ²	0.1889	0.6638
						Time:Feeding Status	χ²	1.9064	0.1674
						Time:Worker Presence	χ²	17.2387	3.297e-05
						Feeding Status	χ²	1.1043	0.2933
						Worker Presence	χ²	596.33	< 2.2E-16
						Time	χ²	56.9565	4.456e-14
			Linear Mixed-Effects Model	Data subset: Only queens with workers	lmer(sqrt(Brood care) ~ Time * Feeding Status + (1|Queen ID))	Time:Feeding Status	χ²	1.1332	0.2871
						Feeding Status	χ²	0.1834	0.6685
						Time	χ²	49.6921	1.799e-12
			Linear Mixed-Effects Model	Data subset: Only queens without workers	lmer(sqrt(Brood care) ~ Time * Feeding Status + (1|Queen ID))	Time:Feeding Status	χ²	0.8396	0.359507
						Feeding Status	χ²	1.4541	0.227863
						Time	χ²	8.9859	0.002721
			Linear Model	Data subset: Only first time point (20h)	lm(sqrt(Brood care) ~ Worker Presence * Feeding Status)	Worker Presence:Feeding Status	F	0.0332	0.8562
						Feeding Status	F	2.8378	0.0983
						Worker Presence	F	221.276	< 2.2E-16
Effect of worker removal on established queens that had workers for 3 days	48	144	Linear Mixed-Effects Model	Data subset: Only before worker removal	lmer(sqrt(Brood care)~Worker Presence + (1|Tray))	Worker Presence	χ²	12.777	0.0003509
			Linear Mixed-Effects Model	Entire data set	lmer(sqrt(Brood care) ~ Time * Treatment + (1|Queen ID) + (1|Tray))	Time:Treatment	χ²	0.684	0.7104
						Treatment	χ²	38.6586	4.031e-09
						Time	χ²	0.1349	0.7134
			Linear Mixed-Effects Model	Data subset: Time points pooled together	lmer(sqrt(Brood care)~Treatment + (1|Tray))	Treatment	χ²	49.896	1.463e-11
			Posthoc pairwise comparisons	Data subset: Time points pooled together	lsmeans(lmer(sqrt(Brood care)~Treatment + (1|Tray)), pairwise ~ Treatment)	Without Workers vs With Workers	t	6.039	< 1.00E-4
						Without Workers vs Workers Removed	t	0.154	0.9871
						With Workers vs Workers Removed	t	6.193	< 1.00E-4
Effect of worker removal on established queens that had workers for 2 years and 6 months	12	36	Linear Mixed-Effects Model	Entire data set	lmer(sqrt(Brood care)~Worker Presence + (1|Queen ID))	Worker Presence	χ²	15.609	0.0004078
			Posthoc pairwise comparisons	Entire data set	lsmeans(lmer(sqrt(Brood care)~Worker Presence + (1|Queen ID)), pairwise ~ Worker Presence)	With 5 Workers vs 24h after Worker Removal	t	3.687	0.0035
						With 5 Workers vs 48h after Worker Removal	t	3.073	0.0148
						24h vs 48h after Worker Removal	t	0.614	0.814
Effect of worker removal on established queens that had workers for 3 years and 2 months	24	144	Linear Mixed-Effects Model	Entire data set	lmer(sqrt(Brood care)~factor(Worker Number) + (1|Queen ID) + (1|Batch))	Worker Number	χ²	55.53	1.016e-10
			Posthoc pairwise comparisons	Entire data set	lsmeans(lmer(sqrt(Brood care)~factor(Worker Number) + (1|Queen ID) + (1|Batch)), pairwise ~ Worker Presence)	0 Workers vs All categories with > 0 Workers	t	all t > 5.2	all P < 1.00E-4
						All other comparisons	t	all t < 1.24	all P > 0.81
Effect of workers on brood care behavior in unmated queens	27	54	Generalized Linear Mixed-Effects Model (Binomial Family)	Data subset: Time points pooled together	glmer(Brood care binary ~ Worker Presence + (1|Batch), family = "binomial")	Worker Presence	χ²	4.4979	0.03394
Effect of worker number (5 larvae)	76	228	Linear Mixed-Effects Model	Entire data set	lmer(sqrt(Brood care)~ Time * Number of workers + (1|Queen ID) + (1|Tray))	Time:Number of workers	χ²	2.5189	0.6412
						Time	χ²	0.0913	0.7626
						Number of workers	χ²	125.3736	< 2.2E-16
			Non linear regression	Data subset: Time points pooled together	nls(Brood care ~ a*exp(b*Number of workers))	b (estimate: -0.77; tested against 0)	t	8.449	1.83e-12
			Non linear regression	Data subset: Time points pooled together; Without the 0-worker category	nls(Brood care ~ a*exp(b*Number of workers))	b (estimate: -0.42; tested against 0)	t	3.354	0.00139
Effect of worker number (15 larvae)	80	240	Linear Mixed-Effects Model	Entire data set	lmer(sqrt(Brood care)~ Time * Number of workers + (1|Queen ID) + (1|Tray))	Time:Number of workers	χ²	6.7592	0.1492
						Time	χ²	25.7613	3.864e-07
						Number of workers	χ²	54.9929	3.26e-11
			Non linear regression	Data subset: Time points pooled together	nls(Brood care ~ a*exp(b*Number of workers))	b (estimate: -0.64; tested against 0)	t	4.191	7.26e-05
			Non linear regression	Data subset: Time points pooled together; Without the 0-worker category	nls(Brood care ~ a*exp(b*Number of workers))	b (estimate: -0.69; tested against 0)	t	2.373	0.0208
Effect of worker CHC	36	108	Linear Mixed-Effects Model	Entire data set	lmer(sqrt(Brood care)~Time * Treatment + (1|Queen ID) + (1|Tray))	Time:Treatment	χ²	1.3204	0.2505
						Treatment	χ²	1.9436	0.1633
						Time	χ²	39.9478	2.608e-10
			Linear Mixed-Effects Model	Data subset: Time points pooled together	lmer(sqrt(Brood care)~Treatment + (1|Tray))	Treatment	χ²	0.5969	0.4397
Effect of worker former presence	36	108	Linear Mixed-Effects Model	Entire data set	lmer(sqrt(Brood care)~Time * Treatment + (1|Queen ID) + (1|Tray))	Time:Treatment	χ²	0.0547	0.814997
						Treatment	χ²	0.8754	0.349466
						Time	χ²	14.7143	0.0001251
			Linear Mixed-Effects Model	Data subset: Time points pooled together	lmer(sqrt(Brood care)~Treatment + (1|Tray))	Treatment	χ²	0.4821	0.4875
Effect of workers separated by a wire mesh	43	127	Linear Mixed-Effects Model	Entire data set	lmer(sqrt(Brood care) ~ Time * Treatment + (1|Queen ID) + (1|Tray))	Time:Treatment	χ²	5.3189	0.06999
						Treatment	χ²	24.7536	4.215e-06
						Time	χ²	24.2097	8.639e-07
			Linear Mixed-Effects Model	Data subset: Time points pooled together	lmer(sqrt(Brood care) ~ Treatment + (1|Tray))	Treatment	χ²	26.455	1.8e-06
			Posthoc pairwise comparisons	Data subset: Time points pooled together	lsmeans(lmer(sqrt(Brood care) ~ Treatment + (1|Tray)), pairwise ~ Treatment)	Without Workers vs With Workers	t	4.828	0.0001
						Without Workers vs Separated Workers	t	0.664	0.7854
						With Workers vs Separated Workers	t	3.946	0.001
Effect of dead workers	54	162	Linear Mixed-Effects Model	Entire data set	lmer(sqrt(Brood care) ~ Time * Treatment + (1|Queen ID) + (1|Tray))	Time:Treatment	χ²	0.6366	0.727384
						Treatment	χ²	62.4102	2.804e-14
						Time	χ²	9.5662	0.001982
			Linear Mixed-Effects Model	Data subset: Time points pooled together	lmer(sqrt(Brood care) ~ Treatment + (1|Tray))	Treatment	χ²	73.853	< 2.2E-16
			Posthoc pairwise comparisons	Data subset: Time points pooled together	lsmeans(lmer(sqrt(Brood care) ~ Treatment + (1|Tray)), pairwise ~ Treatment)	Without Workers vs With Workers	t	7.142	< 1.00E-4
						Without Workers vs With Dead Workers	t	0.569	0.8374
						With Workers vs With Dead Workers	t	7.71	< 1.00E-4
Effect of methoprene	70	560	Linear Mixed-Effects Model	Data subset: Only Days 1 and 2	lmer(sqrt(Brood care) ~ Time * factor(Time since Treatment) * Treatment + (1|Queen ID) + (1|Tray) + (1|Batch))	Time:Time since Treatment:Treatment	χ²	0.7373	0.39052
						Time since Treatment:Treatment	χ²	0.2884	0.59127
						Time:Treatment	χ²	0.8705	0.35083
						Time:Time since Treatment	χ²	0.3358	0.56227
						Treatment	χ²	4.428	0.03535
						Time since Treatment	χ²	0.2042	0.65138
						Time	χ²	20.2727	6.715e-06
			Linear Mixed-Effects Model	Data subset: Only Days 1 and 2 and Only 2h after treatment	lmer(sqrt(Brood care) ~ Time * Treatment + (1|Queen ID) + (1|Tray) + (1|Batch))	Time:Treatment	χ²	0.0029	0.957265
						Treatment	χ²	3.1204	0.0773176
						Time	χ²	13.4296	0.0002477
			Linear Mixed-Effects Model	Data subset: Only Days 1 and 2 and Only 6h after treatment	lmer(sqrt(Brood care) ~ Time * Treatment + (1|Queen ID) + (1|Tray) + (1|Batch))	Time:Treatment	χ²	1.4895	0.222297
						Treatment	χ²	2.3853	0.122478
						Time	χ²	7.1412	0.007533
			Linear Mixed-Effects Model	Data subset: Only Days 3 and 4	lmer(sqrt(Brood care) ~ Time * factor(Time since Treatment) * Treatment * Worker Presence + (1|Queen ID) + (1|Tray) + (1|Batch))	Time:Time since Treatment:Treatment:Worker Presence	χ²	0.6657	0.414545
						Time since Treatment:Treatment:Worker Presence	χ²	0.1292	0.719231
						Time:Treatment:Worker Presence	χ²	0.2637	0.607593
						Time:Time since Treatment:Worker Presence	χ²	11.079	0.0008731
						Time:Time since Treatment:Treatment	χ²	0.029	0.864751
						Treatment:Worker Presence	χ²	0.8723	0.350332
						Time since Treatment:Worker Presence	χ²	0.8517	0.356084
						Time:Worker Presence	χ²	0.0333	0.855299
						Time since Treatment:Treatment	χ²	0.2751	0.599939
						Time:Treatment	χ²	1.6109	0.204368
						Time:Time since Treatment	χ²	3.2689	0.0706029
						Worker Presence	χ²	37.7953	7.857e-10
						Treatment	χ²	1.0468	0.306237
						Time since Treatment	χ²	0.1241	0.724669
						Time	χ²	1.2989	0.254418
			Linear Mixed-Effects Model	Data subset: Only Days 3 and 4 and Only 2h after treatment	lmer(sqrt(Brood care) ~ Time * Treatment * Worker Presence + (1|Queen ID) + (1|Tray) + (1|Batch))	Time:Treatment:Worker Presence	χ²	0.8062	0.3692
						Treatment:Worker Presence	χ²	0.2218	0.6376
						Time:Worker Presence	χ²	4.5151	0.0336
						Time:Treatment	χ²	0.9453	0.3309
						Worker Presence	χ²	18.4949	1.704e-05
						Treatment	χ²	0.1393	0.709
						Time	χ²	0.2038	0.6517
			Linear Mixed-Effects Model	Data subset: Only Days 3 and 4 and Only 6h after treatment	lmer(sqrt(Brood care) ~ Time * Treatment * Worker Presence + (1|Queen ID) + (1|Tray) + (1|Batch))	Time:Treatment:Worker Presence	χ²	0.0472	0.82803
						Treatment:Worker Presence	χ²	1.1586	0.28175
						Time:Worker Presence	χ²	6.3607	0.01167
						Time:Treatment	χ²	0.6231	0.42989
						Worker Presence	χ²	33.6445	6.616e-09
						Treatment	χ²	1.7826	0.18183
						Time	χ²	4.4837	0.03422
Effect of precocene I	60	480	Linear Mixed-Effects Model	Data subset: Only Days 1 and 2	lmer(sqrt(Brood care) ~ Time * factor(Time since Treatment) * Treatment + (1|Queen ID) + (1|Tray) + (1|Batch))	Time:Time since Treatment:Treatment	χ²	0.0828	0.77351
						Time since Treatment:Treatment	χ²	0.1954	0.65844
						Time:Treatment	χ²	0.4626	0.49641
						Time:Time since Treatment	χ²	1.6804	0.19488
						Treatment	χ²	2.2967	0.12965
						Time since Treatment	χ²	0.0592	0.8077
						Time	χ²	5.7804	0.01621
			Linear Mixed-Effects Model	Data subset: Only Days 1 and 2 and Only 2h after treatment	lmer(sqrt(Brood care) ~ Time * Treatment + (1|Queen ID) + (1|Tray) + (1|Batch))	Time:Treatment	χ²	0.0792	0.7784
						Treatment	χ²	0.8427	0.3586
						Time	χ²	0.6313	0.4269
			Linear Mixed-Effects Model	Data subset: Only Days 1 and 2 and Only 6h after treatment	lmer(sqrt(Brood care) ~ Time * Treatment + (1|Queen ID) + (1|Tray) + (1|Batch))	Time:Treatment	χ²	0.3927	0.53087
						Treatment	χ²	2.3411	0.126
						Time	χ²	5.7404	0.01658
			Linear Mixed-Effects Model	Data subset: Only Days 3 and 4	lmer(sqrt(Brood care) ~ Time * factor(Time since Treatment) * Treatment * Worker Presence + (1|Queen ID) + (1|Tray) + (1|Batch))	Time:Time since Treatment:Treatment:Worker Presence	χ²	1.1315	0.28745
						Time since Treatment:Treatment:Worker Presence	χ²	1.2856	0.256856
						Time:Treatment:Worker Presence	χ²	0.1577	0.691249
						Time:Time since Treatment:Worker Presence	χ²	2.2547	0.133208
						Time:Time since Treatment:Treatment	χ²	0.6612	0.416137
						Treatment:Worker Presence	χ²	0.8441	0.358226
						Time since Treatment:Worker Presence	χ²	1.053	0.304806
						Time:Worker Presence	χ²	0.0185	0.8917
						Time since Treatment:Treatment	χ²	11.0175	0.0009025
						Time:Treatment	χ²	0.7124	0.398647
						Time:Time since Treatment	χ²	0.0131	0.908749
						Worker Presence	χ²	110.022	< 2.2E-16
						Treatment	χ²	3.9117	0.047952
						Time since Treatment	χ²	3.9777	0.0461052
						Time	χ²	8.2064	0.0041743
			Linear Mixed-Effects Model	Data subset: Only Days 3 and 4 and Only 2h after treatment	lmer(sqrt(Brood care) ~ Time * Treatment * Worker Presence + (1|Queen ID) + (1|Tray) + (1|Batch))	Time:Treatment:Worker Presence	χ²	0.8767	0.349097
						Treatment:Worker Presence	χ²	1.7062	0.191485
						Time:Worker Presence	χ²	0.7659	0.381493
						Time:Treatment	χ²	0.0004	0.9842
						Worker Presence	χ²	61.6633	4.075e-15
						Treatment	χ²	10.4866	0.001202
						Time	χ²	3.1068	0.077965
			Linear Mixed-Effects Model	Data subset: Only Days 3 and 4 and Only 6h after treatment	lmer(sqrt(Brood care) ~ Time * Treatment * Worker Presence + (1|Queen ID) + (1|Tray) + (1|Batch))	Time:Treatment:Worker Presence	χ²	0.3859	0.534439
						Treatment:Worker Presence	χ²	0.0029	0.956982
						Time:Worker Presence	χ²	2.3298	0.12692
						Time:Treatment	χ²	2.3855	0.122469
						Worker Presence	χ²	69.9431	< 2.2E-16
						Treatment	χ²	0.4185	0.5177
						Time	χ²	7.7101	0.005491
Effect of precocene II	60	480	Linear Mixed-Effects Model	Data subset: Only Days 1 and 2	lmer(sqrt(Brood care) ~ Time * factor(Time since Treatment) * Treatment + (1|Queen ID) + (1|Tray) + (1|Batch))	Time:Time since Treatment:Treatment	χ²	0.5745	0.448
						Time since Treatment:Treatment	χ²	1.8682	0.172
						Time:Treatment	χ²	1.7376	0.187
						Time:Time since Treatment	χ²	3.2882	0.0698
						Treatment	χ²	0.7618	0.383
						Time since Treatment	χ²	1.3431	0.246
						Time	χ²	0.2363	0.627
			Linear Mixed-Effects Model	Data subset: Only Days 3 and 4	lmer(sqrt(Brood care) ~ Time * factor(Time since Treatment) * Treatment * Worker Presence + (1|Queen ID) + (1|Tray) + (1|Batch))	Time:Time since Treatment:Treatment:Worker Presence	χ²	0.0407	0.84
						Time since Treatment:Treatment:Worker Presence	χ²	0.6676	0.414
						Time:Treatment:Worker Presence	χ²	0.0551	0.814
						Time:Time since Treatment:Worker Presence	χ²	7.7286	0.00544
						Time:Time since Treatment:Treatment	χ²	0.1528	0.696
						Treatment:Worker Presence	χ²	1.2949	0.255
						Time since Treatment:Worker Presence	χ²	0.4826	0.487
						Time:Worker Presence	χ²	0.0046	0.946
						Time since Treatment:Treatment	χ²	2.4181	0.12
						Time:Treatment	χ²	1.4962	0.221
						Time:Time since Treatment	χ²	0.5565	0.456
						Worker Presence	χ²	74.031	2.2e-16
						Treatment	χ²	5.8242	0.0158
						Time since Treatment	χ²	0.0028	0.958
						Time	χ²	9.5645	0.00198
Effect of larvae on egg production	66	NA	Linear Mixed-Effects Model	Entire data set	lmer(Number_of_eggs ~ Time * Queen Type * Presence of Larvae + (1|Queen ID))	Time:Queen Type:Presence of Larvae	χ²	111.1604	< 2.2E-16
						Queen Type:Presence of Larvae	χ²	22.5922	2.003e-06
						Time:Presence of Larvae	χ²	3.2484	0.07149
						Time:Queen Type	χ²	77.5097	< 2.2E-16
						Presence of Larvae	χ²	0.8187	0.36555
						Queen Type	χ²	24.0192	9.538e-07
						Time	χ²	448.8663	< 2.2E-16
			Linear Mixed-Effects Model	Data subset: Only Founding Queens	lmer(Number_of_eggs ~ Time * Presence of Larvae + (1|Queen ID))	Time:Presence of Larvae	χ²	68.844	< 2.2E-16
						Presence of Larvae	χ²	16.465	4.956e-05
						Time	χ²	194.543	< 2.2E-16
			Linear Mixed-Effects Model	Data subset: Only Established Queens	lmer(Number_of_eggs ~ Time * Presence of Larvae + (1|Queen ID))	Time:Presence of Larvae	χ²	50.021	1.521e-12
						Presence of Larvae	χ²	9.7583	0.001785
						Time	χ²	266.707	< 2.2E-16
Effect of worker removal on established Temnothrax nylanderi queens	21	105	Linear Mixed-Effects Model	Entire data set	lmer(Brood care ~ Time * Worker Presence + (1|Queen ID))	Time:Worker Presence	χ²	3.9554	0.04672
						Worker Presence	χ²	32.2327	1.368e-08
						Time	χ²	2.0592	0.15129
			Linear Mixed-Effects Model	Data subset : Only queens with workers	lmer(Brood care ~ Time + (1|Queen ID))	Time	t	1.256	0.2158
			Linear Mixed-Effects Model	Data subset : Only queens without workers	lmer(Brood care ~ Time + (1|Queen ID))	Time	t	1.707	0.0957

### Sheet: Supplementary Table 2
Experiment title	Year when experiment was performed	Founding queen cohort	Collection time	Collection site(s)	Keeping conditions (until experiment setup)	Number of queens	Number of queens per treatment
Brood production	2019	Cohort 2019	July/2019	JGU campus Mainz	21°C; 80% humidity; darkness	24	No treatment
Effect of worker emergence	2017	Cohort 2017	June & July/2017	JGU campus Mainz	24°C; 80% humidity; darkness	12	n=12
Effect of experimental manipulations of worker presence and feeding status	2018	Cohort 2018	June/2018	Mainz	25°C; 80% humidity; 12h/12h L/D	54	Workers: n=29; No workers: n=25; Food: n=25; No food: n=29
Effect of worker removal on established queens that had workers for 3 days	2019	Cohort 2019	July/2019	JGU campus Mainz	21°C; 80% humidity; darkness	48	Workers: n=16; No workers: n=16; Workers removed: n=16
Effect of worker removal on established queens that had workers for 2 years and 6 months	2020	Cohort 2017	July/2017	JGU campus Mainz	21°C; 80% humidity; darkness	12	n=12
Effect of worker removal on established queens that had workers for 3 years and 2 months	2020	Cohort 2017	July/2017	JGU campus Mainz	21°C; 80% humidity; darkness	24	n=24
Effect of workers on brood care behavior in unmated queens	2021	Cohort 2021	June & July 2021	Mainz	24°C; darkness	27	Workers: n=15; No workers: n=13
Effect of worker number (5 larvae)	2019	Cohort 2019	July/2019	JGU campus Mainz	21°C; 80% humidity; darkness	76	0 worker: n=14; 1 worker: n=18; 2 workers: n=15; 3 workers: n=13; 5 workers: n=16
Effect of worker number (15 larvae)	2020	Cohort 2020	July/2020	Ingelheim and Mainz	21°C; 80% humidity; darkness	80	0 worker: n=16; 1 worker: n=16; 2 workers: n=16; 3 workers: n=16; 5 workers: n=16
Effect of worker CHC	2019	Cohort 2019	July/2019	JGU campus Mainz	21°C; 80% humidity; darkness	36	Worker CHC: n=18; Control (hexane): n=18
Effect of worker former presence	2019	Cohort 2019	July/2019	JGU campus Mainz	21°C; 80% humidity; darkness	36	Former worker presence: n=18; Fresh observation arena: n=18
Effect of dead workers	2020	Cohort 2020	July/2020	Ingelheim and Mainz	21°C; 80% humidity; darkness	54	Workers: n=18; Dead workers: n=18; No workers: n=18
Effect of workers separated by a wire mesh	2020	Cohort 2020	July/2020	Ingelheim and Mainz	21°C; 80% humidity; darkness	43	With workers: n=14; Workers separated: n=21; No workers: n=20
Effect of methoprene	2020	Cohort 2020	July/2020	Ingelheim and Mainz	21°C; 80% humidity; darkness	70	Methoprene: n=35; Control (acetone): n=35
Effect of precocene I and II	2020	Cohort 2020	July/2020	Ingelheim and Mainz	21°C; 80% humidity; darkness	90	Precocene I: n=30; Precocene II: n=30; Control (acetone): n=30
Effect of worker removal on established Temnothrax nylanderi queens	2021	T. nylanderi colonies	April/2021	Lenneberg forest Mainz	21°C; 80% humidity; 12h/12h L/D	21	Workers: n=11; No workers: n=10
Effect of larvae on queen egg production	2019	Cohort 2019	July/2019	JGU campus Mainz	21°C; 80% humidity; darkness	66	Workers: n=11; No workers: n=10
